# E3-specific degrader discovery by dynamic tracing of substrate receptor abundance

**DOI:** 10.1101/2022.10.10.511612

**Authors:** Alexander Hanzl, Eleonora Barone, Sophie Bauer, Hong Yue, Radosław P. Nowak, Elisa Hahn, Eugenia V. Pankevich, Anna Koren, Stefan Kubicek, Eric S. Fischer, Georg E. Winter

**Affiliations:** CeMM Research Center for Molecular Medicine of the Austrian Academy of Sciences, 1090 Vienna, Austria; Department of Cancer Biology, Dana-Farber Cancer Institute, Boston, MA, USA; Department of Biological Chemistry and Molecular Pharmacology, Harvard Medical School, Boston, MA, USA; Proxygen GmbH, 1030 Vienna, Austria

## Abstract

Targeted protein degradation (TPD) is a new pharmacology based on small-molecule degraders that induce proximity between a protein of interest (POI) and an E3 ubiquitin ligase. Of the approximately 600 E3s encoded in the human genome, only around two percent can be co-opted with degraders. This underrepresentation is caused by a paucity of discovery approaches to identify degraders for defined E3s. This hampers a rational expansion of the druggable proteome, and stymies critical advancements in the field, such as tissue- and cell-specific degradation. Here, we focus on dynamic NEDD8 conjugation, a posttranslational, regulatory circuit that controls the activity of 250 cullin RING E3 ligases (CRLs). Leveraging this regulatory layer enabled us to develop a scalable assay to identify compounds that alter the interactome of an E3 of interest by tracing their abundance after pharmacologically induced auto-degradation. Initial validation studies are performed for CRBN and VHL, but proteomics studies indicate broad applicability for many CRLs. Among amenable ligases, we select CRL^DCAF15^ for a proof-of-concept screen, leading to the identification of a novel DCAF15-dependent molecular glue degrader inducing the degradation of RBM23 and RBM39. Together, this strategy empowers the scalable identification of degraders specific to a ligase of interest.
