## Supplementary Table 1 for "E3-specific degrader discovery by dynamic tracing of substrate receptor abundance"

### Sheet: Sheet1
Supplementary Table 1: Plasmids and oligos used
sgRNA plasmids used for Nluc and HiBit knock in engineering
Plasmid Name	sgRNA Sequence
pX330A_sgVHL_sgPiTCh	CGGGTGGTCTGGATCGCGGA
pX330A_sgFBXO21_sgPiTCh	CCCCaggtacgcggacaaga
pX330A_sgFBXO42_sgPiTCh	agctgttgagtggaatgtca
pX330A_sgDCAF16_sgPiTCh	cttactgtgttttattctga
pX330A_sgRBM23_sgPiTCh	ATGCCATCCTGTCAGATCT
Repair templates used for microhomology mediated Nluc and HiBit knock in
Plasmid Name	PCR oligo FWD	PCR oligo REV
pCRIS-VHL-N_Blast_2HA_NLuc	GCGTTACATAGCATCGTACGCGTACGTGTTTGGGCCCGGGTGGTCTGGATCGCATGGCCAAGCCTTTGTCTCAAG	AGCATTCTAGAGCATCGTACGCGTACGTGTTTGGCCCTCCGGGGCATTCCCTCCGCAGATCCGCCGCCACC
pCRIS-FBXO21-N_Blast_2HA_NLuc	gcgttacatagcatcgtacgcgtacgtgtttggCGGCCCCaggtacgcggacaATGGCCAAGCCTTTGTCTCAAG	agcattctagagcatcgtaCGCGTACGTGTTTGGgactgctgccgccgccatctTagatccgccgccacc
pCRIS-FBXO42-N_Blast_2HA_NLuc	gcgttacatagcatcgtacgcgtacgtgtttggtacagctgttgagtggaatgATGGCCAAGCCTTTGTCTCAAG	agcattctagagcatcgtaCGCGTACGTGTTTGGgtccgaggagctggccatgaGagatccgccgccacc
pCRIS-DCAF16-N_Blast_2HA_NLuc	gcgttacatagcatcgtacgcgtacgtgtttggttccttactgtgttttattcATGGCCAAGCCTTTGTCTCAAG	agcattctagagcatcgtaCGCGTACGTGTTTGGgggatttctaggacccatcaGagatccgccgccacc
pCRIS-RBM23-N_Blast_2HA_NLuc	GCGTTACATAGCATCGTACGCGTACGTGTTTGGATTAATATCCTCTCCCCAGAATGGCCAAGCCTTTGTCTCAAG	AGCATTCTAGAGCATCGTACGCGTACGTGTTTGGTCAGATGCCATCCTGTCAGAAGATCCGCCGCCACC
Plasmids for introduction of the RBM39 mutation G268V
Plasmid Name	sgRNA Sequence
pSpCas9(BB)-2A-GFP-RBM39_G268V (PX458)	taactgaagatatgcttcgt
single stranded oligo nucleotide donor for repair
Oligo Name	sequence
RBM39_G268V_ssOND	ACCTATGAGGCTTTATGTGGGCTCATTACACTTCAACATAACTGAAGATATGCTTCGTGTGATCTTTGAGCCTTTTGGAAGAGTAAGTCCAGGTTCTTCAATGAATCTTCAGTAGGTTGT
Plasmids for knock out generation
Plasmid Name	sgRNA Sequence
pSpCas9(BB)-2A-Puro (PX459) v2.0 sgDCAF15_46	ttccgctccgatttcgagct
Plasmids for ectopic expression
Plasmid name	Description
pLEX305_LgBit	gBlock of LgBit sequence introduced into linearized pLEX305 via gibson assembly
pLEX_303_HiBit_DCAF15	PCR of DCAF15 cDNA to introduce N-term HiBit and homology overhangs for gibson assembly into linearized pLEX305
ASB13-NLuc	gateway cloning of the cDNA into pLenti6.2-ccdB-Nanoluc (Addgene 87075)
ASB3-NLuc
DDB2-NLuc
DET1-NLuc
DTL-NLuc
FBXO28-NLuc
FBXW11-NLuc
WDTC1-NLuc
DCAF12-NLuc
Oligos for qPCR amplification of reverse transcribed RNA
Gene	FWD primer	REV primer
DCAF15	GCCAGTACCTGACAGTGGAG	CGAAGATCCCTGTGTTGAGG
GAPDH	GGACTCATGACCACAGTCCATGCC	TCAGGGATGACCTTGCCCACAG
